# Discovery of target genes and pathways of blood trait loci using pooled CRISPR screens and single cell RNA sequencing

**DOI:** 10.1101/2021.04.07.438882

**Authors:** John A. Morris, Zharko Daniloski, Júlia Domingo, Timothy Barry, Marcello Ziosi, Dafni A. Glinos, Stephanie Hao, Eleni P. Mimitou, Peter Smibert, Kathryn Roeder, Eugene Katsevich, Tuuli Lappalainen, Neville E. Sanjana

## Abstract

The majority of variants associated with complex traits and common diseases identified by genome-wide association studies (GWAS) map to noncoding regions of the genome with unknown regulatory effects in *cis* and *trans*. By leveraging biobank-scale GWAS data, massively parallel CRISPR screens and single cell transcriptome sequencing, we discovered target genes of noncoding variants for blood trait loci. The closest gene was often the target gene, but this was not always the case. We also identified *trans*-effects networks of noncoding variants when *cis* target genes encoded transcription factors, such as *GFI1B* and *NFE2*. We observed that GFI1B *trans*-target genes were enriched for GFI1B binding sites and fine-mapped GWAS variants, and expressed in human bone marrow progenitor cells, suggesting that GFI1B acts as a master regulator of blood traits. This platform will enable massively parallel assays to catalog the target genes of human noncoding variants in both *cis* and *trans*.
