## Supplementary Tables 1 to 4 for "Discovery of target genes and pathways of blood trait loci using pooled CRISPR screens and single cell RNA sequencing": TableS2.xlsx

### Sheet: Table S2A
Table S2A. gRNAs to compare CRISPRi v1 and v2 systems with digital PCR (dPCR).
Target	Target site	gRNA ID	Strand	sgRNA guide sequence	PAM
nt		g1		ATTTAAACCGTTACACAGTC
nt		g2		CACGCCAACTAAAACTGCAG
nt		g3		AAGAAGAATTGGGGATGATG
nt		g4		CAAAGGGGGAAGTGCAGGGA
MRPS23	Enhancer	g5	-	TAAGCTATGCCTAAAGCTCG	AGG
MRPS23	Enhancer	g6	-	CTACCTTATGGGAAGGTATG	TGG
MRPS23	TSS	g7	-	TCGGTACCAGGCGCAGATCA	TGG
MRPS23	TSS	g8	-	AGCTAGTCACGCTCGGTACC	AGG
FSCN1	Enhancer	g9	+	GGCTCTGAGCAGCGTCAATG	GGG
FSCN1	Enhancer	g10	-	CAGGAGACACGTGCTACACC	CGG
FSCN1	TSS	g11	+	CGGCAGCCGAACAAAGGAGC	AGG
FSCN1	TSS	g12	-	GGGCCGCGGCAGCCGAACAA	AGG
SLC25A37	Enhancer	g13	-	TCGCTCCGTACATGCGGCTC	TGG
SLC25A37	Enhancer	g14	-	CTTGGCCGCAAAACCGCAGG	TGG
SLC25A37	TSS	g15	+	GGCCAGAGACACCAATCGCC	GGG
SLC25A37	TSS	g16	-	CGGCCAGAGACACCAATCGC	CGG

### Sheet: Table S2B
Table S2B. dPCR quantified molecules per control gene (ACTB) and target gene to test CRISPRi v1 and v2 systems. Technical replicates with fewer than 500 control gene molecules were excluded.
CRISPRi System	gRNA ID	dPCR Target	gRNA Target Site	Technical Replicate	Control Gene (ACTB) Molecules	Target Gene Molecules	Normalized Target Molecules
v1	g1	MRPS23	nt	1	1705	457	0.268035
v1	g1	MRPS23	nt	2	1403	427	0.304348
v1	g1	MRPS23	nt	3	1257	418	0.332538
v1	g2	MRPS23	nt	1	465	136	0.292473
v1	g2	MRPS23	nt	2	503	123	0.244533
v1	g2	MRPS23	nt	3	504	144	0.285714
v1	g3	MRPS23	nt	1	1008	362	0.359127
v1	g3	MRPS23	nt	2	729	381	0.522634
v1	g3	MRPS23	nt	3	744	326	0.438172
v1	g4	MRPS23	nt	1	694	297	0.427954
v1	g4	MRPS23	nt	2	1009	309	0.306244
v1	g4	MRPS23	nt	3	654	319	0.487768
v1	g5	MRPS23	Enhancer	1	1489	328	0.220282
v1	g5	MRPS23	Enhancer	2	1471	341	0.231815
v1	g5	MRPS23	Enhancer	3	1781	412	0.231331
v1	g6	MRPS23	Enhancer	1	748	269	0.359626
v1	g6	MRPS23	Enhancer	2	955	274	0.286911
v1	g6	MRPS23	Enhancer	3	678	260	0.383481
v1	g7	MRPS23	TSS	1	1010	396	0.392079
v1	g7	MRPS23	TSS	2	1289	358	0.277735
v1	g7	MRPS23	TSS	3	419	363	0.866348
v1	g8	MRPS23	TSS	1	766	151	0.197128
v1	g8	MRPS23	TSS	2	607	159	0.261944
v1	g8	MRPS23	TSS	3	783	163	0.208174
v2	g1	MRPS23	nt	1	487	371	0.761807
v2	g1	MRPS23	nt	2	309	365	1.18123
v2	g1	MRPS23	nt	3	786	391	0.497455
v2	g2	MRPS23	nt	1	726	240	0.330579
v2	g2	MRPS23	nt	2	442	222	0.502262
v2	g2	MRPS23	nt	3	592	225	0.380068
v2	g3	MRPS23	nt	1	883	306	0.346546
v2	g3	MRPS23	nt	2	719	319	0.443672
v2	g3	MRPS23	nt	3	881	335	0.38025
v2	g4	MRPS23	nt	1	230	242	1.05217
v2	g4	MRPS23	nt	2	427	216	0.505855
v2	g4	MRPS23	nt	3	329	246	0.74772
v2	g5	MRPS23	Enhancer	1	1276	312	0.244514
v2	g5	MRPS23	Enhancer	2	1269	297	0.234043
v2	g5	MRPS23	Enhancer	3	442	244	0.552036
v2	g6	MRPS23	Enhancer	1	1519	248	0.163265
v2	g6	MRPS23	Enhancer	2	1591	255	0.160277
v2	g6	MRPS23	Enhancer	3	1523	246	0.161523
v2	g7	MRPS23	TSS	1	1612	106	0.0657568
v2	g7	MRPS23	TSS	2	1634	101	0.0618115
v2	g7	MRPS23	TSS	3	1628	111	0.0681818
v2	g8	MRPS23	TSS	1	1283	121	0.0943102
v2	g8	MRPS23	TSS	2	1413	138	0.0976645
v2	g8	MRPS23	TSS	3	1422	128	0.0900141
v1	g1	SLC25A37	nt	1	2910	88	0.0302405
v1	g1	SLC25A37	nt	2	3183	57	0.0179076
v1	g1	SLC25A37	nt	3	2850	76	0.0266667
v1	g2	SLC25A37	nt	1	578	17	0.0294118
v1	g2	SLC25A37	nt	2	632	23	0.0363924
v1	g2	SLC25A37	nt	3	530	23	0.0433962
v1	g3	SLC25A37	nt	1	1506	73	0.0484728
v1	g3	SLC25A37	nt	2	1100	55	0.05
v1	g3	SLC25A37	nt	3	192	59	0.307292
v1	g4	SLC25A37	nt	1	1578	56	0.035488
v1	g4	SLC25A37	nt	2	1114	59	0.0529623
v1	g4	SLC25A37	nt	3	1635	58	0.035474
v1	g13	SLC25A37	Enhancer	1	1809	51	0.0281924
v1	g13	SLC25A37	Enhancer	2	1275	48	0.0376471
v1	g13	SLC25A37	Enhancer	3	1285	48	0.0373541
v1	g14	SLC25A37	Enhancer	1	1378	41	0.0297533
v1	g14	SLC25A37	Enhancer	2	1648	46	0.0279126
v1	g14	SLC25A37	Enhancer	3	31	30	0.967742
v1	g15	SLC25A37	TSS	1	160	23	0.14375
v1	g15	SLC25A37	TSS	2	932	20	0.0214592
v1	g15	SLC25A37	TSS	3	2757	26	0.00943054
v1	g16	SLC25A37	TSS	1	2170	24	0.0110599
v1	g16	SLC25A37	TSS	2	1593	16	0.0100439
v1	g16	SLC25A37	TSS	3	2007	15	0.00747384
v2	g1	SLC25A37	nt	1	801	40	0.0499376
v2	g1	SLC25A37	nt	2	717	33	0.0460251
v2	g1	SLC25A37	nt	3	117	22	0.188034
v2	g2	SLC25A37	nt	1	1150	28	0.0243478
v2	g2	SLC25A37	nt	2	632	34	0.0537975
v2	g2	SLC25A37	nt	3	1657	29	0.0175015
v2	g3	SLC25A37	nt	1	2559	70	0.0273544
v2	g3	SLC25A37	nt	2	1919	77	0.0401251
v2	g3	SLC25A37	nt	3	2079	73	0.035113
v2	g4	SLC25A37	nt	1	1344	68	0.0505952
v2	g4	SLC25A37	nt	2	1350	68	0.0503704
v2	g4	SLC25A37	nt	3	198	62	0.313131
v2	g13	SLC25A37	Enhancer	1	4122	43	0.0104318
v2	g13	SLC25A37	Enhancer	2	3564	43	0.0120651
v2	g13	SLC25A37	Enhancer	3	3598	51	0.0141745
v2	g14	SLC25A37	Enhancer	1	3346	41	0.0122534
v2	g14	SLC25A37	Enhancer	2	3057	41	0.0134118
v2	g14	SLC25A37	Enhancer	3	3077	38	0.0123497
v2	g15	SLC25A37	TSS	1	610	8.5	0.0139344
v2	g15	SLC25A37	TSS	2	1538	8.5	0.00552666
v2	g15	SLC25A37	TSS	3	620	4.8	0.00774194
v2	g16	SLC25A37	TSS	1	2069	5.3	0.00256162
v2	g16	SLC25A37	TSS	2	1987	7.4	0.00372421
v2	g16	SLC25A37	TSS	3	2012	4.2	0.00208748
v1	g1	FSCN1	nt	1	1462	819	0.560192
v1	g1	FSCN1	nt	2	1323	730	0.551776
v1	g1	FSCN1	nt	3	1249	771	0.617294
v1	g2	FSCN1	nt	1	468	238	0.508547
v1	g2	FSCN1	nt	2	463	275	0.593952
v1	g2	FSCN1	nt	3	508	270	0.531496
v1	g3	FSCN1	nt	1	914	677	0.7407
v1	g3	FSCN1	nt	2	644	570	0.885093
v1	g3	FSCN1	nt	3	747	586	0.784471
v1	g4	FSCN1	nt	1	838	626	0.747017
v1	g4	FSCN1	nt	2	905	665	0.734807
v1	g4	FSCN1	nt	3	534	640	1.1985
v1	g9	FSCN1	Enhancer	1	701	441	0.629101
v1	g9	FSCN1	Enhancer	2	657	427	0.649924
v1	g9	FSCN1	Enhancer	3	755	454	0.601325
v1	g10	FSCN1	Enhancer	1	786	612	0.778626
v1	g10	FSCN1	Enhancer	2	961	609	0.633715
v1	g10	FSCN1	Enhancer	3	730	611	0.836986
v1	g11	FSCN1	TSS	1	1329	231	0.173815
v1	g11	FSCN1	TSS	2	1245	223	0.179116
v1	g11	FSCN1	TSS	3	496	237	0.477823
v1	g12	FSCN1	TSS	1	391	285	0.7289
v1	g12	FSCN1	TSS	2	400	230	0.575
v1	g12	FSCN1	TSS	3	398	302	0.758794
v2	g1	FSCN1	nt	1	389	691	1.77635
v2	g1	FSCN1	nt	2	522	682	1.30651
v2	g1	FSCN1	nt	3	732	735	1.0041
v2	g2	FSCN1	nt	1	724	528	0.729282
v2	g2	FSCN1	nt	2	612	536	0.875817
v2	g2	FSCN1	nt	3	561	528	0.941176
v2	g3	FSCN1	nt	1	767	611	0.79661
v2	g3	FSCN1	nt	2	659	610	0.925645
v2	g3	FSCN1	nt	3	710	649	0.914085
v2	g4	FSCN1	nt	1	314	536	1.70701
v2	g4	FSCN1	nt	2	561	525	0.935829
v2	g4	FSCN1	nt	3	443	538	1.21445
v2	g9	FSCN1	Enhancer	1	1104	630	0.570652
v2	g9	FSCN1	Enhancer	2	1088	637	0.585478
v2	g9	FSCN1	Enhancer	3	634	596	0.940063
v2	g10	FSCN1	Enhancer	1	1398	693	0.495708
v2	g10	FSCN1	Enhancer	2	1368	668	0.488304
v2	g10	FSCN1	Enhancer	3	1340	644	0.480597
v2	g11	FSCN1	TSS	1	1146	93	0.0811518
v2	g11	FSCN1	TSS	2	1213	92	0.075845
v2	g11	FSCN1	TSS	3	1212	90	0.0742574
v2	g12	FSCN1	TSS	1	567	273	0.481481
v2	g12	FSCN1	TSS	2	599	300	0.500835
v2	g12	FSCN1	TSS	3	629	264	0.419714

### Sheet: Table S2C
Table S2C. dPCR quantified relative gene expression to test CRISPRi v1 and v2 systems. Relative normalized target molecules were calculated against the median for non-targeting gRNA samples.
CRISPRi System	gRNA ID	Target	gRNA Target Site	Median Normalized Target Molecules	Relative Normalized Target Molecules
v1	g1	MRPS23	nt	0.304348	0.831209
v1	g2	MRPS23	nt	0.265124	0.724083
v1	g3	MRPS23	nt	0.438172	1.1967
v1	g4	MRPS23	nt	0.427954	1.16879
v2	g1	MRPS23	nt	0.497455	1.30823
v2	g2	MRPS23	nt	0.355323	0.934447
v2	g3	MRPS23	nt	0.38025	1
v1	g1	SLC25A37	nt	0.0266667	0.741974
v1	g2	SLC25A37	nt	0.0363924	1.01258
v1	g3	SLC25A37	nt	0.0492364	1.36995
v1	g4	SLC25A37	nt	0.035488	0.987417
v2	g1	SLC25A37	nt	0.0479813	1.15486
v2	g2	SLC25A37	nt	0.0243478	0.586028
v2	g3	SLC25A37	nt	0.035113	0.845136
v2	g4	SLC25A37	nt	0.0504828	1.21507
v1	g1	FSCN1	nt	0.560192	0.857081
v1	g2	FSCN1	nt	0.531496	0.813177
v1	g3	FSCN1	nt	0.784471	1.20022
v1	g4	FSCN1	nt	0.747017	1.14292
v2	g1	FSCN1	nt	1.15531	1.24904
v2	g2	FSCN1	nt	0.875817	0.946874
v2	g3	FSCN1	nt	0.914085	0.988246
v2	g4	FSCN1	nt	0.935829	1.01175
v1	g7	MRPS23	TSS	0.334907	0.914669
v1	g8	MRPS23	TSS	0.208174	0.568546
v2	g7	MRPS23	TSS	0.0657568	0.172931
v2	g8	MRPS23	TSS	0.0943102	0.248022
v1	g15	SLC25A37	TSS	0.0154449	0.429739
v1	g16	SLC25A37	TSS	0.0100439	0.279463
v2	g15	SLC25A37	TSS	0.00774194	0.186341
v2	g16	SLC25A37	TSS	0.00256162	0.0616558
v1	g11	FSCN1	TSS	0.176466	0.269989
v2	g11	FSCN1	TSS	0.075845	0.0819984
v2	g12	FSCN1	TSS	0.481481	0.520545
v1	g5	MRPS23	Enhancer	0.231331	0.631791
v1	g6	MRPS23	Enhancer	0.359626	0.982179
v2	g5	MRPS23	Enhancer	0.239278	0.629266
v2	g6	MRPS23	Enhancer	0.161523	0.424782
v1	g13	SLC25A37	Enhancer	0.0373541	1.03934
v1	g14	SLC25A37	Enhancer	0.0288329	0.802248
v2	g13	SLC25A37	Enhancer	0.0120651	0.290395
v2	g14	SLC25A37	Enhancer	0.0123497	0.297245
v1	g9	FSCN1	Enhancer	0.629101	0.962511
v1	g10	FSCN1	Enhancer	0.778626	1.19128
v2	g9	FSCN1	Enhancer	0.585478	0.632979
v2	g10	FSCN1	Enhancer	0.488304	0.527921
